# Sensory Input, Sex, and Function Shape Hypothalamic Cell Type Development

**DOI:** 10.1101/2024.01.23.576835

**Authors:** Harris S. Kaplan, Brandon L. Logeman, Kai Zhang, Celine Santiago, Noor Sohail, Serhiy Naumenko, Shannan J. Ho Sui, David D. Ginty, Bing Ren, Catherine Dulac

## Abstract

Mammalian behavior and physiology undergo dramatic changes in early life. Young animals rely on conspecifics to meet their homeostatic needs, until weaning and puberty initiate nutritional independence and sex-specific social interactions, respectively. How neuronal populations regulating homeostatic functions and social behaviors develop and mature during these transitions remains unclear. We used paired transcriptomic and chromatin accessibility profiling to examine the developmental trajectories of neuronal populations in the hypothalamic preoptic region, where cell types with key roles in physiological and behavioral control have been identified^1–6^. These data reveal a remarkable diversity of developmental trajectories shaped by the sex of the animal, and the location and behavioral or physiological function of the corresponding cell types. We identify key stages of preoptic development, including the perinatal emergence of sex differences, postnatal maturation and subsequent refinement of signaling networks, and nonlinear transcriptional changes accelerating at the time of weaning and puberty. We assessed preoptic development in various sensory mutants and find a major role for vomeronasal sensing in the timing of preoptic cell type maturation. These results provide novel insights into the development of neurons controlling homeostatic functions and social behaviors and lay ground for examining the dynamics of these functions in early life.
