## extended data table 1 for "Sensory Input, Sex, and Function Shape Hypothalamic Cell Type Development"

### Sheet: Sheet1
Excitatory cell types
Cell type ID	Short name	Best match MERFISH cluster	Proportion of cells mapped (MERFISH)	Best match scRNA-seq cluster	Proportion of cells mapped (scRNA-seq)	Functional category	c-fos activation in MERFISH study (Moffitt et al., 2018)	Functional information from other studies
e-A1:AvPe/MnPOBrs3/Vglut2	e-A1	E-1:AvPe/MnPO/Pe/VMPO	91 / 220	e15:Ucn3/Brs3	152 / 220	Both	Mother parenting	Cold-sensing neurons: ref. 100
e-A2:AvPe/MnPOEtv1/Agtr1a	e-A2	E-2:AvPe/MnPO/Pe	54 / 131	e7:Reln/C1ql1	91 / 131	Homeostatic control	-	Thirst-drive neurons: ref. 2
e-A3:AvPe/VMPOSncg/Opn5	e-A3	E-3:AvPe/Pe/VMPO/VLPO	57 / 118	e13:Ghrh/C1ql1	116 / 131	Homeostatic control	Warmth	Warm-sensing neurons: ref. 4
e-A4Nms	e-A4	-	-	e12:Nos1/Foxp2	39 / 41	-	-	-
e-A5Vglut2/Foxp2	e-A5	-	-	e12:Nos1/Foxp2	62 / 66	-	-	-
e-A6Vglut2/Ebf1	e-A6	-	-	e12:Nos1/Foxp2	21 / 34	-	-	-
e-B1:BNSTEbf2/Cck	e-B1	E-5:BNST-mal	38 / 69	e8:Cck/Ebf3	69 / 69	Homeostatic control	-	Anxiety-active, suppresses feeding: ref. 101, 102
e-B2:BACEbf2/Ptprm	e-B2	E-10:BAC	26 / 39	e8:Cck/Ebf3	37 / 39	Homeostatic control	-	Anxiety-active, suppresses feeding: ref. 101, 102
e-C1Sema3d/Nfib	e-C1	-	-	e2:Tac1/Fezf1	14 / 20	-	-	-
e-C2Npffr1/Gsc	e-C2	-	-	e2:Tac1/Fezf1	31 / 31	-	-	-
e-C3Penk/Hmcn1	e-C3	-	-	e2:Tac1/Fezf1	128 / 138	-	-	-
e-C4Trh/Tac1	e-C4	-	-	e2:Tac1/Fezf1	339 / 357	-	-	-
e-C5Npr3/Rgma	e-C5	-	-	e2:Tac1/Fezf1	98 / 100	-	-	-
e-C6Npr3/Bnc2	e-C6	-	-	e2:Tac1/Fezf1	67 / 69	-	-	-
e-C7:BACLhx9/Corin	e-C7	E-13:BAC	26 / 89	e2:Tac1/Fezf1	24 / 89	-	-	-
e-C8Vglut2/Chst9	e-C8	-	-	e2:Tac1/Fezf1	95 / 96	-	-	-
e-C9Penk/Npffr2	e-C9	E-24:MPA/VLPO	9 / 35	e2:Tac1/Fezf1	34 / 35	-	-	-
e-F1:PeFAUcn3	e-F1	E-28:PeFA/PaAP	17 / 28	e22:Gal/Ucn3	25 / 28	Social behavior	-	Infanticide-promoting neurons: ref. 103
e-H1Npy2r/Nfix	e-H1	-	-	e10:Glut/Meis2	9 / 18	-	-	-
e-H2:VLPOVipr2/Fst	e-H2	E-20:VLPO	30 / 75	e10:Glut/Meis2	59 / 75	-	-	-
e-H3:VLPOCxcl12/Fst	e-H3	E-20:VLPO	31 / 74	e9:Glut/Tcf7l2	45 / 74	-	-	-
e-H4Fezf2/Cbln1	e-H4	-	-	e10:Glut/Meis2	28 / 30	-	-	-
e-H5Grik3/Itga8	e-H5	-	-	e9:Glut/Tcf7l2	171 / 184	-	-	-
e-H6Ndnf/Nfib	e-H6	-	-	e10:Glut/Meis2	28 / 68	-	-	-
e-H7Meis1/Kitl	e-H7	-	-	e10:Glut/Meis2	57 / 65	-	-	-
e-H8Tcf7l2/Slc5a7	e-H8	-	-	e9:Glut/Tcf7l2	71 / 82	-	-	-
e-H9Nts/Nfib	e-H9	-	-	e9:Glut/Tcf7l2	62 / 73	-	-	-
e-H10Trhr/Egflam	e-H10	-	-	-	-	-	-	-
e-L1:MPA/SHyNpy/Pnoc	e-L1	E-6:MPA/SHy/PaAP	8 / 16	e6:Nos1/Trp73	16 / 16	-	-	-
e-L2Vglut2/Cav1	e-L2	-	-	e6:Nos1/Trp73	38 / 41	-	-	-
e-L3:MPA/SHyTrp73/Col18a1	e-L3	E-6:MPA/SHy/PaAP	41 / 94	e6:Nos1/Trp73	88 / 94	-	-	-
e-L4:MPA/SHySox6/Col15a1	e-L4	E-6:MPA/SHy/PaAP	49 / 55	e6:Nos1/Trp73	32 / 55	-	-	-
e-L5:MPA/SHySox6/Nppc	e-L5	E-6:MPA/SHy/PaAP	30 / 58	e6:Nos1/Trp73	53 / 58	-	-	-
e-L6Trp73/Lhfp	e-L6	-	-	e6:Nos1/Trp73	36 / 79	-	-	-
e-L7Ntn1/Pcp4l1	e-L7	E-14:PVA	11 / 21	e1:Glut	15 / 21	-	-	-
e-L8Meis2/Cgnl1	e-L8	-	-	-	-	-	-	-
e-M1:MPN/PeMc4r/C1ql2	e-M1	E-8:MPN/Pe/VMPO	68 / 80	e3:Cartpt/Isl1	72 / 80	Social behavior	Male mating	Social drive: ref. 6
e-M2:MPN/Pe/VMPONts/C1ql2	e-M2	E-8:MPN/Pe/VMPO	19 / 48	e3:Cartpt/Isl1	28 / 42	Social behavior	Male mating	-
e-M3:MPN/VMPOCalcr/C1ql2	e-M3	E-15:MPN/VMPO	21 / 64	e3:Cartpt/Isl1	60 / 64	Social behavior	Male mating	-
e-M4:MPN/VMPOPth2r/Adamts9	e-M4	E-15:MPN/VMPO	17 / 45	e1:Glut	28 / 45	Social behavior	Male mating	-
e-M5:MPN/VMPONpy2r/Hmx2	e-M5	E-15:MPN/VMPO	19 / 40	e1:Glut	34 / 40	Social behavior	Male mating	-
e-M6:MPN/StHyTrhr/Sox1ot	e-M6	E-7:MPA/MPN/StHy	66 / 149	e5:Adcyap1/Nkx2.1	132 / 149	-	-	-
e-M7:MPA/VLPOEomes/Cancg3	e-M7	E-24:MPA/VLPO	27 / 36	e3:Cartpt/Isl1	35 / 36	-	-	-
e-M8:MPNSox14/Ust	e-M8	E-17:MPN	26 / 56	e1:Glut	56 / 58	-	-	-
e-M9:MPN/StHySox14/Gpr101	e-M9	E-12:MPA/MPN/StHy	34 / 88	e1:Glut	32 / 88	-	-	-
e-M10:MPN/StHyMc4r/Tac2	e-M10	E-12:MPA/MPN/StHy	24 / 63	e1:Glut	54 / 63	-	-	-
e-N1:MPA/MPNPou3f2/Moxd1	e-N1	E-18:MPA/MPN	26 / 92	e21:Glut/Rxfp3	64 / 92	-	-	-
e-N2:MPA/MPNTrh/Pamr1	e-N2	E-18:MPA/MPN	43 / 86	e4:Trh/Angpt1	84 / 86	-	-	-
e-N3Crhr2/Neb	e-N3	-	-	e17:Th/Adcyap1	33 / 48	-	-	-
e-N4Qrfprl/Sema3e	e-N4	-	-	e4:Trh/Angpt1	59 / 60	-	-	-
e-N5Tac1/Qrfpr	e-N5	-	-	e17:Th/Adcyap1	59 / 74	-	-	-
e-N6:MPA/MPNGhrh/Htra1	e-N6	E-19:Cartpt/Trh	18 / 19	e19:Ghrh/Trh	19 / 19	-	-	-
e-N7:MPA/MPNGalr1/Crhr2	e-N7	E-19:Cartpt/Trh	13 / 22	e4:Trh/Angpt1	21 / 22	-	-	-
e-N8Drd3/Agtr1a	e-N8	-	-	e19:Ghrh/Trh	28 / 31	-	-	-
e-N9Hmcn1/Crhr2	e-N9	-	-	e4:Trh/Angpt1	21 / 62	-	-	-
e-N10:MPA/MPNPou3f2/Cbln1	e-N10	E-18:MPA/MPN	39 / 75	e4:Trh/Angpt1	74 / 75	-	-	-
e-N11Qrfpr/Gpr101	e-N11	-	-	e17:Th/Adcyap1	18 / 33	-	-	-
e-P1:PVN/SONOxt	e-P1	-	-	-	-	Social behavior	-	Social interactions: ref. 104
e-P2:PVN/SONAvp	e-P2	-	-	-	-	Both	-	Social interactions: ref. 104 ; Water balance: ref. 105
e-P3:PVNCrh/Trh	e-P3	-	-	e20:Crh	59 / 78	Both	-	Stress & social interactoins: ref. 106
e-P4:PVNVglut2/Sst	e-P4	-	-	e16:Sst/Cartpt	111 / 112	-	-	-
e-T1:PVTShox2/Cck	e-T1	E-14:PVA	75 / 97	e11:Glut/Shox2	94 / 97	-	-	-
e-T2:PVTShox2/Satb2	e-T2	E-9:PVA	37 / 55	e11:Glut/Shox2	55 / 55	-	-	-
e-X1:POABmp7/C1ql1	e-X1	E-11:Glut/Bmp7	88 / 101	e7:Reln/C1ql1	93 / 101	-	-	-
Inhibitory cell types
Cell type ID	Short name	Best match MERFISH cluster	Proportion of cells mapped (MERFISH)	Best match scRNA-seq cluster	Proportion of cells mapped (scRNA-seq)	Functional category	c-fos activation in MERFISH study (Moffitt et al., 2018)	Functional information from other studies
i-B1:BNSTAro/Cdh24	i-B1	I-2:BNST-mal/BNST-p/MPN/StHy	127 / 257	i7:Gaba	178 / 257	Social behavior	Male mating ; inter-male aggression ; father parenting	-
i-B2:BNSTMoxd1/Nfix	i-B2	I-2:BNST-mal/BNST-p/MPN/StHy	84 / 201	i20:Gal/Moxd1	164 / 201	Social behavior	Male mating ; inter-male aggression ; father parenting	-
i-B3:BNSTTac2/Satb2	i-B3	I-24:BNST-p	109 / 217	i18:Gal/Tac2	135 / 217	Social behavior	Infanticide	-
i-B4Satb2/Syt2	i-B4	-	-	-	-	-	-	-
i-B5:BNSTSatb2/Dlk1	i-B5	I-18:BNST-p	41 / 150	i7:Gaba	82 / 150	-	-	-
i-B6:BNSTAro/Tac1	i-B6	I-23:BNST-p	81 / 225	i7:Gaba	188 / 225	Social behavior	-	Male mating / female recognition: ref. 107
i-B7Meis2/Prox1	i-B7	I-5:VLPO	67 / 81	i41:Npy/Penk	23 / 81	-	-	-
i-B8:BNSTSst/Tshr	i-B8	I-25:BNST-p/Pe	145 / 145	i32:Sst/Npy	63 / 145	-	-	-
i-B9:BNSTNpy/Tacr1	i-B9	I-25:BNST-p/Pe	95 / 95	i32:Sst/Npy	95 / 95	-	-	-
i-B10Satb2/Grp	i-B10	-	-	-	-	-	-	-
i-B11Nr4a2	i-B11	-	-	i15:Gaba	95 / 253	-	-	-
i-B12Prdm16/Myo5b	i-B12	-	-	-	-	-	-	-
i-B13:BNSTIgsf1/Dock5	i-B13	I-13:BNST-p/StHy	28 / 78	i29:Gaba/Igsf1	54 / 78	-	-	-
i-C1:BFChat/Ngfr	i-C1	-	-	i43:Chat	106 / 112	Homeostatic control	-	Arousal: ref. 108
i-C2:BFChat/Vglut3	i-C2	-	-	i43:Chat	37 / 37	Homeostatic control	-	Arousal: ref. 108
i-H1:HDBDrd1/Ebf1	i-H1	I-17:HDB	225 / 419	i2:Tac1/Pdyn	322 / 419	Homeostatic control	-	Sleep: ref. 3
i-H2:HDBTac1/Meis2	i-H2	I-17:HDB	249 / 314	i10:Tac1/Nts	200 / 314	Homeostatic control	-	Sleep: ref. 3
i-H3:HDBTac1/Npy1r	i-H3	I-17:HDB	313 / 401	i26:Tac1/Prok2	345 / 401	Homeostatic control	-	Sleep: ref. 3
i-H4Penk/Drd2	i-H4	I-17:HDB	181 / 328	i3:Penk/Nts	278 / 328	-	-	-
i-H5Glra3/Dach2	i-H5	I-9:BNST	71 / 216	i11:Gaba	84 / 216	-	-	-
i-H6Ebf1/Col23a1	i-H6	I-9:BNST	53 / 207	i11:Gaba ; i2:Tac1/Pdyn	57 / 207 ; 32 / 207	-	-	-
i-H7:BNSTVglut3/Foxp2	i-H7	H-1:BNST-mv	115 / 170	i11:Gaba	109 / 170	-	-	-
i-H8Bnc2/Ebf1	i-H8	-	-	i11:Gaba	37 / 69	-	-	-
i-H9Crh/Qrfpr	i-H9	-	-	i11:Gaba ; i10:Tac1/Nts	36 / 145 ; 22 / 145	-	-	-
i-H10Npas1/Fign	i-H10	-	-	-	-	-	-	-
i-H11Meis2/Nfib	i-H11	-	-	i4:Gaba/Mylk	370 / 376	-	-	-
i-L1:PS/SHy/BNSTCdh23/Adgrf5	i-L1	I-3:PS/SHy/BNST-mv/PaAP	52 / 146	i17:Th/Nos1	123 / 146	-	-	-
i-L2:PS/SHy/BNSTCartpt/Cdh23	i-L2	I-3:PS/SHy/BNST-mv/PaAP	30 / 170	i17:Th/Nos1	75 / 170	-	-	-
i-L3Gli3/Lhx8	i-L3	-	-	i13:Gaba	59 / 92	-	-	-
i-L4Rspo2	i-L4	-	-	i13:Gaba	76 / 118	-	-	-
i-L5Dkk2/Nr2f1	i-L5	-	-	-	-	-	-	-
i-L6Kcnmb2/Lhfp	i-L6	-	-	i13:Gaba	104 / 183	-	-	-
i-L7:LPO/PS/SHyFoxp2/Lhx8	i-L7	I-6:LPO/PS/SHy	75 / 153	i13:Gaba	85 / 153	-	-	-
i-M1:MPN/StHyGal/Calcr	i-M1	I-14:MPA/MPN/StHy	68 / 219	i16:Gal/Th	91 / 219	Social behavior	Parenting ; male mating	Parenting: ref. 18, 19
i-M2:Pe/SHyGal/Th	i-M2	I-16:AvPe/Pe/SHy	126 / 200	i16:Gal/Th	175 / 200	Social behavior	Aggression ; female mating ; father parenting	Parenting and aggression: ref. 28 ; mating: ref. 49
i-M3:Pe/VMPOKiss1/Th	i-M3	I-15:AvPe/Pe/VMPO	59 / 144	i16:Gal/Th	107 / 144	Social behavior	Mating (both sexes)	Parenting and aggression: ref. 28 ; mating: ref. 49
i-M4:Pe/VMPONts/Sall1	i-M4	I-15:AvPe/Pe/VMPO	44 / 82	i18:Gal/Tac2	34 / 82	Social behavior	Mating (both sexes)
i-M5:MPN/StHyGal/Fbn2	i-M5	I-11:MPN/StHy	97 / 189	i18:Gal/Tac2	132 / 189	Social behavior	Male mating	Social drive: ref. 6
i-M6:VMPOCalcr/Gpr101	i-M6	I-7:MPN/VMPO	61 / 301	i8:Gal/Amigo2	248 / 301	Homeostatic control	-	Fever: ref. 42
i-M7:VLPO/MPN/VMPOGal/Gli3	i-M7	I-7:MPN/VMPO	56 / 150	i8:Gal/Amigo2	127 / 150	Homeostatic control	-	Sleep: ref. 5
i-M8:VLPO/MPN/VMPOCpne9/Cartpt	i-M8	I-7:MPN/VMPO	34 / 84	i8:Gal/Amigo2	75 / 84	Homeostatic control	-	Sleep: ref. 5
i-M9:VLPO/MPN/VMPORxfp1/Trpm8	i-M9	I-7:MPN/VMPO	32 / 47	i8:Gal/Amigo2	44 / 47	Homeostatic control	-	Sleep: ref. 5
i-M10:LPOTac2/Cartpt	i-M10	I-31:LPO	45 / 67	i8:Gal/Amigo2	67 / 67	-	-	-
i-M11:MPN/StHyPou6f2/Stxbp6	i-M11	I-12:MPA/MPN/StHy	95 / 168	i18:Gal/Tac2	78 / 168	-	-	-
i-M12:MPN/StHyPou6f2/Col9a1	i-M12	I-12:MPA/MPN/StHy	34 / 56	i8:Gal/Amigo2	45 / 56	-	-	-
i-P1:MPA/SHyNts/Meis1	i-P1	I-10:MPN/PaAP/SHy ; I-4:MPA/PaAP/SHy/VLPO	64 / 478 ; 58 / 478	i23:Crh/Nts	185 / 478	Social behavior	Parenting	-
i-P2:MPA/SHyNmu	i-P2	I-4:MPA/PaAP/SHy/VLPO	106 / 204	i24:Nmu	166 / 204	-	-	-
i-P3Sntb1/Chrm2	i-P3	-	-	-	-	-	-	-
i-P4Tafa4/Pde3a	i-P4	-	-	i5:Gaba/Pou3f3	79 / 118	-	-	-
i-S1:SCNAvp/C1ql3	i-S1	-	-	i6:Avp/Nms	231 / 241	Homeostatic control	-	Circadian rhythms: ref. 109-111
i-S2:SCNNms/Smo	i-S2	-	-	i6:Avp/Nms	54 / 67	Homeostatic control	-	Circadian rhythms: ref. 109-111
i-S3:SCNCck/C1ql3	i-S3	-	-	i14:Avp/Cck	161 / 227	Homeostatic control	-	Circadian rhythms: ref. 109-111
i-S4:SCNVip/C1ql3	i-S4	-	-	i30:Vip	75 / 76	Homeostatic control	-	Circadian rhythms: ref. 109-111
i-S5:SCNGrp	i-S5	-	-	i30:Vip	64 / 99	Homeostatic control	-	Circadian rhythms: ref. 109-111
i-S6Calca/Onecut1	i-S6	-	-	i31:Calca	26 / 57	-	-	-
i-S7:SCNSix3/Etl4	i-S7	-	-	i6:Avp/Nms	47 / 146	-	-	-
i-S8:BNSTLhx1/Satb2	i-S8	-	-	i28:Gaba/Six6	64 / 82	-	-	-
i-V1:VLPOLhx6/Tac1	i-V1	I-25:BNST-p/Pe ; I-5:VLPO ; I-26:VLPO	66 / 234 ; 59 / 234 ; 20 /234	i5:Gaba/Pou3f3 ; i21:Sst/Pou3f3	138 / 234 ; 77 / 234	Homeostatic control	-	Sleep: ref. 3
i-V2:VLPOSatb1/Npr3	i-V2	I-20:VLPO ; I-5:VLPO	46 / 92 ; 21 / 92	i5:Gaba/Pou3f3	81 / 92	-	-	-
i-V3:VLPOLhx6/Itpr1	i-V3	I-5:VLPO	255 / 361	i5:Gaba/Pou3f3	338 / 361	-	-	-
i-V4:VLPOCrh/Nr4a2	i-V4	I-5:VLPO ; I-29	25 / 79 ; 17 / 79	i5:Gaba/Pou3f3	49 / 79	-	-	-
i-V5Gpr174/Etv1	i-V5	-	-	i5:Gaba/Pou3f3	35 / 118	-	-	-
i-V6Opn3/Etv1	i-V6	I-29:Gaba/Etv1	81 / 160	i25:Npy/Etv1	154 / 160	-	-	-
i-V7Sst/Ntn1	i-V7	I-25:BNST-p/Pe ; I-5:VLPO	49 / 154 ; 42 / 154	i21:Sst/Pou3f3 ; i25:Npy/Etv1	96 / 154 ; 32 / 154	-	-	-
i-V8:VLPOMboat1/Npr3	i-V8	I-5:VLPO ; I-20:VLPO	38 / 68 ; 19 / 68	i5:Gaba/Pou3f3	60 / 68	-	-	-
i-V9Th/Trh	i-V9	I-21:Trh/Nts	20 / 87	i27:Th/Trh	64 / 87	-	-	-
i-X1Plch1/Cdh23	i-X1	-	-	i1:Gaba	90 / 222	-	-	-
i-X2Qrfpr/Col15a1	i-X2	-	-	i1:Gaba	121 / 197	-	-	-
i-X3Onecut2/Gpr139	i-X3	-	-	i1:Gaba	54 / 110	-	-	-
i-X4:AvPe/MnPO/PeTtn/Onecut2	i-X4	I-30:AvPe/MnPO/Pe	50 / 189	i9:Gaba	126 / 189	-	-	-
i-X5Prox1/Ebf1	i-X5	-	-	i9:Gaba	126 / 168	-	-	-
i-X6Onecut2/Ddc	i-X6	-	-	-	-	-	-	-
i-X7Calca/Cbln2	i-X7	-	-	i12:Gaba	28 / 104	-	-	-
i-X8Nr4a2/Gabrq	i-X8	-	-	i15:Gaba ; i12:Gaba	65 / 115 ; 32 / 115	-	-	-
i-X9Gpc4/Six3	i-X9	-	-	i12:Gaba ; i22:Gal/Pmaip1	66 / 147 ; 25 / 147	-	-	-
i-X10Onecut1/Ptger3	i-X10	-	-	i22:Gal/Pmaip1	126 / 145	-	-	-
i-X11Onecut1/Nfia	i-X11	-	-	i9:Gaba	51 / 72	-	-	-
i-X12Slc18a2/Prdm16	i-X12	-	-	-	-	-	-	-
i-X13Grp/Prdm16	i-X13	-	-	-	-	-	-	-
i-X14:MPA/SHyBdnf/Nr4a2	i-X14	I-8:MPA/SHy	86 / 119	i37:Bdnf/Chrm2	80 / 119	-	-	-
i-X15Pvalb/Glipr1	i-X15	-	-	i13:Gaba	69 / 84	-	-	-
i-X16:BNSTPax6	i-X16	I-9:BNST	14 / 41	i4:Gaba/Mylk	16 / 41	-	-	-
i-X17Crh/Tac2	i-X17	-	-	i35:Crh/Tac2	38 / 45	-	-	-
