## supplemental Table 3 for "Sensory Input, Sex, and Function Shape Hypothalamic Cell Type Development"

### Sheet: Sheet1
Table 3. Neuropeptide links added to NeuronChat database
Ligand	Receptor
Agt	Agtr1a
Cck	Cckar
Edn1	Ednra
Edn1	Ednrb
Gal	Galr1
Gal	Galr2
Gal	Galr3
Gnrh1	Gnrhr
Kiss1	Kiss1r
Nms	Nmur1
Nms	Nmur2
Npff	Npffr1
Npff	Npffr2
Npb	Npbwr1
Npy	Npy4r
Npy	Npy6r
Hcrt	Hcrtr1
Hcrt	Hcrtr2
Prok1	Prokr1
Prok1	Prokr2
Prok2	Prokr1
Prok2	Prokr2
Npy	Prlhr
Oxt	Oxtr
Avp	Avpr1a
Avp	Avpr1b
Avp	Avpr2
Uts2	Uts2r
Calca	Calcr
Iapp	Calcr
Calca	Calcrl
Ghrh	Ghrhr
Ucn3	Crhr2
