## supplemental Table 2 for "Sensory Input, Sex, and Function Shape Hypothalamic Cell Type Development"

### Sheet: Sheet1
Table 2. Signaling gene lists
GABA_receptor	Glu_iono_ampa/kainate	Glu_iono_nmda	Glu_metabo	Sex_hormone_receptors	Serotonin_receptor	Dopamine_receptor	Adrenergic_receptor	Neuropeptide_receptor	Neuropeptide	ACh_receptor	Hypocretin_receptor	Metabolic	Histamine_receptor	Synaptic_release	Opioid	Opioid_receptor	Cannabinoid signaling
Gabra1	Gria1	Grin1	Grm1	Ar	Htr1a	Drd1	Adra1a	Adcyap1r1	Adcyap1	Chrna1	Hcrtr1	Mc1r	Hrh1	Cplx1	Pdyn	Oprd1	Dagla
Gabra2	Gria2	Grin2a	Grm2	Esr1	Htr1b	Drd2	Adra1b	Vipr1	Agt	Chrna2	Hcrtr2	Mc2r	Hrh2	Cplx2	Penk	Oprk1	Cnr1
Gabra3	Gria3	Grin2b	Grm3	Esr2	Htr1d	Drd3	Adra1d	Vipr2	Avp	Chrna3		Mc3r	Hrh3	Cplx3	Pnoc	Oprm1	Cnr2
Gabra4	Gria4	Grin2c	Grm4	Pgr	Htr1f	Drd4	Adra2a	Agtr1a	Calca	Chrna4		Mc4r	Hrh4	Cplx4		Oprl1
Gabra5	Grid1	Grin2d	Grm5	Prlr	Htr2a	Drd5	Adra2b	Avpr1a	Cck	Chrna5		Mc5r		Syt11
Gabra6	Grid2	Grin3a	Grm7		Htr2b		Adra2c	Avpr1b	Cort	Chrna6		Lepr		Syt1
Gabrb1	Grik1	Grin3b	Grm8		Htr3a		Adrb1	Avpr2	Crh	Chrna7		Ghsr		Syt13
Gabrb2	Grik2	Grina			Htr3b		Adrb2	Gucy1a1	Edn1	Chrna9		Glp1r		Syt16
Gabrb3	Grik3				Htr4		Adrb3	Gucy1a2	Gal	Chrna10				Syt9
Gabrd	Grik4				Htr5a			Gucy1b1	Ghrh	Chrnb1				Syt7
Gabrg1	Grik5				Htr5b			Gucy1b2	Gnrh1	Chrnb2				Syt12
Gabrg2					Htr6			Calcr	Grp	Chrnb3				Syt4
Gabrg3					Htr7			Calcrl	Hcrt	Chrnb4				Syt3
Gabrp								Cckar	Iapp	Chrnd				Syt17
Gabrq								Cckbr	Kiss1	Chrne				Syt5
Gabrr1								Sstr1	Nmb	Chrng				Sytl2
Gabrr2								Sstr2	Nms	Chrm1				Syt10
Gabre								Sstr3	Npb	Chrm2				Syt6
Gabrr3								Sstr4	Npff	Chrm3				Syt2
Gabbr1								Crhr1	Npy	Chrm4				Snap91
Gabbr2								Crhr2	Nts	Chrm5				Snapc3
								Ednra	Oxt					Snapin
								Ednrb	Pdyn					Snap25
								Galr1	Penk					Snap23
								Galr2	Pnoc					Snap47
								Galr3	Prok1					Snapc5
								Ghrhr	Prok2					Snapc4
								Gnrhr	Pthlh					Snapc1
								Grpr	Rln1					Snapc2
								Hcrtr1	Sst					Snap29
								Hcrtr2	Tac1					Stxbp5l
								Kiss1r	Tac2					Stx7
								Nmbr	Trh					Stx16
								Nmur1	Ucn3					Stxbp5
								Nmur2	Uts2					Stxbp1
								Npbwr1	Vip					Stx18
								Npffr1	Apln					Stx5a
								Npffr2	Edn2					Stxbp4
								Npy1r	Edn3					Stx8
								Npy2r	Npvf					Stx12
								Npy4r	Cartpt					Stx1a
								Npy5r	Ucn2					Stx17
								Npy6r	Qrfp					Stx3
								Prlhr	Pmch					Stx6
								Ntsr1						Stx4a
								Ntsr2						Stxbp6
								Oxtr						Stx1b
								Oprd1						Stx2
								Oprk1						Stxbp2
								Oprm1						Rims2
								Oprl1						Rimklb
								Prokr1						Rims1
								Prokr2						Rimbp2
								Pth1r						Rims4
								Rxfp1						Rimkla
								Rxfp2						Rab3a
								Rxfp3
								Tacr1
								Tacr3
								Trhr
								Trhr2
								Uts2r
								Tacr2
								Egfr
								Vdr
								Sstr5
								Ghsr
								Agtr1b
								Agtr2
								Qrfpr
								Qrfprl
								Mchr1
