## Supplemental Table 1 for "Sensory Input, Sex, and Function Shape Hypothalamic Cell Type Development"

### Sheet: Sheet1
Table 1. Transcriptomic groups and associated brain regions
Excitatory
Group ID	Associated brain regions
e-A	AvPe, MnPO, Pe, VMPO
e-B	BNST, BAC
e-C	BAC, AHN, LHA, RCH
e-F	PeFA
e-H	HDB, OT, VLPO
e-L	MPA, SHy, LPO, PS
e-M	MPN anterior, Pe, VMPO, StHy
e-N	MPN posterior, MPA
e-P	PVN, SON
e-T	PVT
e-X	Mixed
Inhibitory
Group ID	Associated brain regions
i-B	BNST
i-C	BF (ACh)
i-H	HDB, OT
i-L	LPO, PS, SHy
i-M	MPN, StHy, Pe, VMPO, VLPO
i-P	MPA, SHy
i-S	SCN
i-V	VLPO
i-X	Mixed
